# What NLR you recognizing? Predicted binding affinities- and energies may be used to identify novel NLR-effector interactions

**DOI:** 10.1101/2024.07.26.605369

**Authors:** Alicia Fick, Jacobus Lukas Marthinus Fick, Velushka Swart, Noëlani van den Berg

**Author notes:** Correspondence: Noëlani van den Berg University of Pretoria Department of Biochemistry, Genetics and Microbiology Pretoria, 0002, South Africa.

## Abstract

Nucleotide binding Leucine-rich repeat (NLR) proteins play a crucial role in effector recognition and activation of Effector triggered immunity in plants following pathogen infection. Advances in genome sequencing have led to the identification of a myriad *NLRs* in numerous agriculturally important plant species. However, deciphering which NLR proteins recognize specific pathogen effectors remains a challenge. Predicting NLR-effector interactions *in silico* would provide a more targeted approach for experimental validation, critical for elucidating function, and advancing our understanding of NLR-triggered immunity. In this study, NLR-effector protein complex structures were predicted using AlphaFold2-Multimer for all experimentally validated NLR-effector interactions. Binding affinities– and energies were predicted using 97 machine learning models from Area-affinity. We show that predicted structures with an AlphaFold confidence score > 0.42 have acceptable accuracy, and can be used to investigate NLR-effector interactions *in silico*. Binding affinities for 58 NLR-effector complexes ranged between –8.5 and –10.6 log(K), and binding energies between –11.8 and –14.4 kcal/mol, depending on the Area-Affinity model used. For 2427 “forced” NLR-effector complexes, these estimates showed larger variability, enabling the identification of novel NLR-effector complexes with 99% accuracy using an Ensemble machine learning model. The narrow range of binding energies– and affinities for true interactions suggest a specific change in Gibbs free energy, and thus conformational change, is required for NLR activation. This is the first study to provide a method for predicting NLR-effector interactions, applicable to all plant-pathogen interactions. Finally, the NLR-Effector Interaction Classification (NEIC) resource can streamline research efforts by identifying NLRs important for providing resistance against plant pathogens, advancing our understanding of plant immunity.
