## Supplementary Data. for "What NLR you recognizing? Predicted binding affinities- and energies may be used to identify novel NLR-effector interactions"

### Sheet: Sheet1
ID	NLR Genpept	NLR Structure	Plant Host	Common name	Pathogen	Pathogen spp	Avr	Avr GenPept
MLA7	AAQ55540	CNL	Hordeum vulgare subsp. vulgare	Barley	Fungi	Blumeria graminis f. sp. hordei	AVRa7	CCU75994
MLA13	AAO16014	CNL	Hordeum vulgare subsp. vulgare	Barley	Fungi	Blumeria graminis f. sp. hordei	AVRa13	CCU76657
MLA1	AAG37354	CNL	Hordeum vulgare subsp. vulgare	Barley	Fungi	Blumeria graminis f. sp. hordei	AVRa1	CCU81904
Pm2	CZT14023	CNL	Triticum aestivum	Bread wheat	Fungi	Blumeria graminis f. sp. secalis; Blumeria graminis f. sp. triticale; Blumeria graminis f. sp. tritici	AvrPm2; BgsE-5845; BgtriticaleE-5845	APO13050
Pm3a	AAY21626	CNL	Triticum aestivum	Bread wheat	Fungi	Blumeria graminis f. sp. tritici	AvrPm3^a2/f2	ALJ53448
Pm3b	AAQ96158	CNL	Triticum aestivum	Bread wheat	Fungi	Blumeria graminis f. sp. tritici	AvrPm3^b2/c2	VDB86352
Pm3d	AAY21627	CNL	Triticum aestivum	Bread wheat	Fungi	Blumeria graminis f. sp. tritici	AvrPm3^d3	VDB92447
FB_MR5	CCH50986	CNL	Malus x robusta	Crab apple	Bacteria	Erwinia amylovora	AvrRpt2_EA	ABC70473
I2	AF118127_1	CNL	Solanum lycopersicum	Tomato	Fungi	Fusarium oxysporum f. sp. lycopersici	FoAvr2	CAJ83999
Fom-2	ABB91438	CNL	Cucumis melo	Muskmelon	Fungi	Fusarium oxysporum f. sp. melonis	AvrFom2	EXK24251
RPP13-Nd-1	AF209732_1	CNL	Arabidopsis thaliana	Arabidopsis	Oomycete	Hyaloperonospora arabidopsidis	ATR13-Emco5; ATR13-Goco1; ATR13-Aswa1; ATR13-Bico1; ATR13-Maks9	AAW63767; AAW63768; AAW63765; ACB55614; AAW63763
RPP1-NdA	ADI80539	TNL	Arabidopsis thaliana	Arabidopsis	Oomycete	Hyaloperonospora arabidopsidis	Atr1Ndwsb-Emoy2; Atr1Ndwsb-Hiks1; Atr1Ndwsb-Waco5	AAX51198; AAX51199; AAX51200
RPP1-EstA	ALP31983	TNL	Arabidopsis thaliana	Arabidopsis	Oomycete	Hyaloperonospora arabidopsidis	Atr1Ndwsb-Maks9; Atr1Ndwsb-Emoy2; Atr1Ndwsb-Hiks1; Atr1Ndwsb-Waco5	AAX51201; AAX51198; AAX51199; AAX51200
RPP5	AAF08790	TNL	Arabidopsis thaliana	Arabidopsis	Oomycete	Hyaloperonospora arabidopsidis	ATR5^Emoy2	CBI63251
RPP39	AFD62208	NL	Arabidopsis thaliana	Arabidopsis	Oomycete	Hyaloperonospora arabidopsidis	ATR39-1	H9BPR8
Pi9	ABB88855	CNL	Oryza sativa Indica Group	Indica rice	Fungi	Magnaporthe oryzae	AvrPi9	AIS23643
Pi54	MW194245.1	NL	Oryza sativa Indica Group	Indica rice	Fungi	Magnaporthe oryzae	Avr-Pi54	CCN97897
Pia-2	BAK39930	CNLO	Oryza sativa Japonica Group	Japonica rice	Fungi	Magnaporthe oryzae	Avr-Pia; Avr1-CO39	AGM61352; AF463528_3
Pib	BAA76282	CNNL	Oryza sativa Japonica Group	Japonica rice	Fungi	Magnaporthe oryzae	AvrPiB	AKO62639
Pik-s1	AET36547	CONL	Oryza sativa Japonica Group	Japonica rice	Fungi	Magnaporthe oryzae	AvrPikD	BAH59486
Pik-h1	AET36549	CONL	Oryza sativa Japonica Group	Japonica rice	Fungi	Magnaporthe oryzae	AvrPikD; AvrPikE; AvrPikA; AvrPikB; AvrPik-H06; AvrPik-H07; AvrPik-H08; AvrPik-H09	BAH59486; BAH59490; BAH59487; BAH59488; Not cloned; Not cloned; Not cloned; Not cloned
Pi-ta	ACX94088	CNLO	Oryza sativa Japonica Group	Japonica rice	Fungi	Magnaporthe oryzae	Avr-Pita; AvrPita2	BAK40878; BAK40881
Piz-t	ABC73398	CNL	Oryza sativa Japonica Group	Japonica rice	Fungi	Magnaporthe oryzae	AvrPiz-t	CCC41985
L6	AAA91022	TNL	Linum usitatissimum	Flax	Fungi	Melampsora lini	AvrL567-A; AvrL567-B; AvrL567-D; AvrL567-E; AvrL567-F; AvrL567-J; AvrL567-L	AAS66948; AAS66949; ABF56216; ABF56217; ABF56218; ABF56222; ABF56224
L2	AF093642_1	TNL	Linum usitatissimum	Flax	Fungi	Melampsora lini	AvrL2-A	ANY58853
M	AAB47618	TNL	Linum usitatissimum	Flax	Fungi	Melampsora lini	AvrM; ABB96264; 16326930	AvrM; ABB96264; 16326930
P	AF310966_1	TNL	Linum usitatissimum	Flax	Fungi	Melampsora lini	AvrP; ACD49721; 19633228	AvrP; ACD49721; 19633228
P2	AF310960_2	TNL	Linum usitatissimum	Flax	Fungi	Melampsora lini	AvrP123; ABB96267; 16326930	AvrP123; ABB96267; 16326930
Tsn1	ADH59425	ONL	Triticum aestivum	Bread wheat	Fungi	Parastagonospora nodorum; Pyrenophora tritici-repentis	ToxA	ABD85141
R3a	AAW48299	CNL	Solanum tuberosum	Potato	Oomycete	Phytophthora infestans	Avr3a	AGV54932
Rpi-blb1	AAR29069	CNL	Solanum bulbocastanum	Wild potato	Oomycete	Phytophthora infestans	Avrblb1	AKS48956
Rpi-edn1.1	ADL59392	CNL	Solanum x edinense	Wild potato	Oomycete	Phytophthora infestans	PiAvr2	EEY56156
R9a	AVX67693	CNL	Solanum demissum	Wild potato	Oomycete	Phytophthora infestans	Avr9a; Avr9a; Avrblb2; Avrblb2; Avrblb2	XP_002895919; XP_002895922; XP_002895918; XP_002997312; XP_002905795
R1	AF447489_1	BCNL	Solanum demissum	Wild potato	Oomycete	Phytophthora infestans	Avr1	XP_002896893
Rpi-vnt1.1	ACJ66594	CNL	Solanum venturii	Wild potato	Oomycete	Phytophthora infestans	Avrvnt1	XP_002897362
Rpi-chcl	ATK00781	CNL	Solanum chacoense	Wild potato	Oomycete	Phytophthora infestans	PiRD12	XP_002897644
Rpiedn2	AVX67688	CNL	Solanum x edinense	Wild potato	Oomycete	Phytophthora infestans	PITG_15039	XP_002898214
8	ANJ02805	CNL	Solanum demissum	Wild potato	Oomycete	Phytophthora infestans	Avr8	XP_002904544
Rpiblb2	AAZ95005	CNL	Solanum bulbocastanum	Wild potato	Oomycete	Phytophthora infestans	Avrblb2	XP_002905801; XP_002895918; XP_002997312; XP_002905795
R3b	AEC47890	CNL	Solanum demissum	Wild potato	Oomycete	Phytophthora infestans	Avr3b	XP_002997848
Rps1-k-1	AAX89382	CNL	Glycine max	Soybean	Oomycete	Phytophthora sojae	Avr1k; Avr1b-1	AGC95073; AAR05402
RRS1-S	NP_199339	TNLO	Arabidopsis thaliana	Arabidopsis	Bacteria	Pseudomonas syringae	AvrRps4	AAB51082
RRS1B	NP_851133	TNLO	Arabidopsis thaliana	Arabidopsis	Bacteria	Pseudomonas syringae	AvrRps4	AAB51082
RPS6	NP_199459	TNL	Arabidopsis thaliana	Arabidopsis	Bacteria	Pseudomonas syringae	HopA1	AAF71481
CAR1	NP_175437	CNL	Arabidopsis thaliana	Arabidopsis	Bacteria	Pseudomonas syringae	AvrE; HopAA	AAF71499;
TAO1	NP_199264	TNL	Arabidopsis thaliana	Arabidopsis	Bacteria	Pseudomonas syringae	AvrB	AVRB_PSESG
NbPtr1	QJW71466.1	CNL	Nicotiana benthamiana	Benthi	Bacteria	Pseudomonas syringae; Ralstonia pseudosolanacearum	AvrRpt2; RipBN	ARPT2_PSEUB;
RRS1-R	ADM88042	TNLO	Arabidopsis thaliana	Arabidopsis	Bacteria	Pseudomonas syringae; Ralstonia solanacearum	AvrRps4; PopP2	AAB51082; WP_043876564
Roq1	ATD14363	TNL	Nicotiana benthamiana	Benthi	Bacteria	Pseudomonas syringae; Xanthomonas; Ralstonia solanacearum	HopQ1-1XopQ ; RipB	AAO54411; MULTISPECIES; BBI29703
Sr35	AGP75918	CNL	Triticum monococcum subsp. monococcum	Cultivated einkorn wheat	Fungi	Puccinia graminis f. sp. tritici	AvrSr35	AUI41041
Sr50	ALO61074	CNL	Secale cereale	Rye	Fungi	Puccinia graminis f. sp. tritici	AvrSr50	KAA1079665
Bs4	AAR21295	TNL	Solanum lycopersicum	Tomato	Bacteria	Xanthomonas	AvrBs4; Hax3; Hax4; AvrBs3	AAY43359; CAA48680; AAY43360; AVRB3_XANEU
Bs2	AF202179_1	CNL	Capsicum chacoense	Wild chilli pepper	Bacteria	Xanthomonas campestris pv. vesicatoria	AvrBs2	AAD11434
Xa1	BAA25068	CONL	Oryza sativa Indica Group	Indica rice	Bacteria	Xanthomonas oryzae pv. oryzae	pthXo1; Tal9d; Tal4	WP_041182630; WP_041182762; WP_041182651
Rxo1	XP_020395303	CNL	Zea mays	Maize	Bacteria	Xanthomonas oryzae; Burkholderia andropogonis	AvrRxo1-ORF1	AAQ97593
*All data was obtained from Kourelis et al. (2021).
